# Antifungal benzimidazoles disrupt vasculature by targeting one of nine β-tubulins

**DOI:** 10.1101/2020.09.15.298828

**Authors:** Riddhiman K. Garge, Hye Ji Cha, Chanjae Lee, Jimmy D. Gollihar, Aashiq H. Kachroo, John B. Wallingford, Edward M. Marcotte

## Abstract

Thiabendazole (TBZ) is an FDA-approved benzimidazole widely used for its antifungal and antihelminthic properties. We showed previously that TBZ is also a potent vascular disrupting agent and inhibits angiogenesis at the tissue level by dissociating vascular endothelial cells in newly formed blood vessels. Here, we uncover TBZ’s molecular target and mechanism of action. Using human cell culture, molecular modeling, and humanized yeast, we find that TBZ selectively targets only 1 of 9 human β-tubulin isotypes (TUBB8) to specifically disrupt endothelial cell microtubules. By leveraging epidemiological pesticide resistance data and mining chemical features of commercially used benzimidazoles, we discover that a broader class of benzimidazole compounds, in extensive use for 50 years, also potently disrupt immature blood vessels and inhibit angiogenesis. Thus, besides identifying the molecular mechanism of benzimidazole-mediated vascular disruption, this study presents evidence relevant to the widespread use of these compounds while offering potential new clinical applications.
