## Supplementary File S1 for "Antifungal benzimidazoles disrupt vasculature by targeting one of nine β-tubulins"

### Sheet: Sheet1
Organism	Clade	Drugs reported against	SNPs reported
Ancylostoma caninum	Nematode	Benzimidazole mixtures	E198A, F200Y, F167Y
Bipolaris oryzae	Fungi	Carbendazim	F167Y
Botryotinia fuckeliana	Fungi	Benomyl	E198A
Botrytis cinerea	Fungi	Benzimidazole mixtures	E198A, F200Y, F167Y
Botrytis fragariae	Fungi	Benzimidazole mixtures	E198A
Colletotrichum acutatum	Fungi	Benomyl	E198A, F200Y
Colletotrichum gloeosporioides	Fungi	Benzimidazole mixtures
Fusarium asiaticum	Fungi	Carbendazim	E198A
Fusarium graminearum	Fungi	Benzimidazole mixtures	F167Y, E198A
Gibberella zeae	Fungi	Carbendazim	E198A, F200Y, F167Y
Mycosphaerella fijiensis	Fungi	Benomyl	E198A, F200Y, F167Y
Penicillium expansum	Fungi	Carbendazim, Benomyl, Thiabendazole	E198A, F200Y
Podosphaera fusca	Fungi	Benzimidazole mixtures	E198A
Pseudocercosporella herpotrichoides	Fungi	Carbendazim	E198A, F200Y, F167Y
Pyrenopeziza brassicae	Fungi	Thiabendazole, Albendazole, Fuberidazole	E198A, F200Y
Sclerotinia sclerotiorum	Fungi	Carbendazim, Benomyl	E198A, F200Y, F167Y
Ascaridia Galli	Nematode	Carbendazim
Caenorhabditis elegans	Nematode	Albendazole	E198A, F200Y, F167Y
Cooperia curticei	Nematode	Oxfendazole
cyathostomins	Nematode	Albendazole, Fenbendazole, thiabendazole, oxibendazole, oxfendazole	F200Y
Haemonchus contortus	Nematode	Benzimidazole mixtures, Mebendazole, oxfendazole	E198A, F200Y, F167Y
Haemonchus placei	Nematode	Benzimidazole mixtures, Mebendazole	E198A, F200Y, F167Y
Nematodirus battus	Nematode	Fenbendazole	E198A, F200Y
Oesophagostomum	Nematode	Oxfendazole
Paecilomyces lilacinus	Nematode	Carbendazim	F200Y
Teladorsagia circumcincta	Nematode	Benzimidazole mixtures, Mebendazole	E198A, F200Y, F167Y
Trichostrongylus colubriformis	Nematode	Benzimidazole mixtures, Mebendazole	E198A, F200Y, F167Y
