## Supplementary File S2 for "Antifungal benzimidazoles disrupt vasculature by targeting one of nine β-tubulins"

### Sheet: WT
Site	Size	PLB	Hyd	Side	Residues
1	55	2.89	38	50	1:(ILE4 VAL49 TYR50 GLN134 ALA165 PHE167 GLU198 PHE200 VAL236 THR237 SER239 PHE240 LEU250 LEU253 ALA254 MET257 PHE266 ALA314 LEU316 ILE368)
2	60	1.97	16	40	1:(GLN15 ALA18 ALA19 SER22 THR23 ASP223 ASN226 HIS227 SER230 PRO272 LEU273 ALA274 ALA275 ILE276 GLY277 SER278 SER279 SER280 LYS359 ASP360 LEU361)
3	60	1.78	13	35	1:(GLN11 CYS12 GLY98 ASN99 SER138 LEU139 GLY140 GLY141 VAL169 ALA170 PRO171 ALA172 SER175 SER176 ASP177 THR178 GLU181 ASN204 TYR222)
4	24	0.24	8	18	1:(ARG331 GLN334 SER338 PHE341 VAL342 GLU343 ILE345 PRO346 ASP347 ASN348 VAL349)
5	21	0.01	6	14	1:(PRO243 GLY244 GLU245 VAL321 SER322 MET323 ASP327 LYS351 ALA352 VAL353 CYS354 SER355)
6	11	-0.06	6	15	1:(ALA172 PRO173 SER176 ASP177 THR178 VAL179 VAL180 GLU181 PRO182 MET388)
7	19	-0.07	12	19	1:(THR23 HIS227 SER230 ALA231 ALA234 PHE270 PRO358 LYS359 LEU361)
8	17	-0.1	11	15	1:(PRO272 SER279 SER280 PHE281 ALA283 VAL284 LEU361 LYS362 MET363)
9	20	-0.15	7	19	1:(GLY10 GLN11 ASP67 GLU69 THR72 GLY98 ASN99 SER138 GLY141 GLY142 THR143 GLY144)
10	21	-0.21	6	10	1:(ASN256 MET257 VAL313 ALA314 ILE345 PRO346 ASP347 ASN348 VAL349 LEU350)
11	16	-0.37	10	14	1:(GLU245 LEU253 ASN256 MET257 ALA314 LEU316 LEU350 LYS351 ALA352)
12	13	-0.4	7	12	1:(LYS174 SER175 SER208 SER219 PRO220 SER221 TYR222 LEU225)
13	27	-0.42	11	20	1:(ASP327 ILE330 ARG331 GLN334 ASP347 VAL349 LEU350 LYS351)
14	15	-0.52	8	16	1:(TYR36 HIS44 GLY57 TYR59)
15	12	-0.56	6	20	1:(HIS190 VAL193 GLU194 ARG262 GLU410 SER413 ASN414 ASP417)
16	9	-0.65	12	21	1:(THR290 GLN291 PHE294 ASP295 ARG306 VAL333 LYS336 ASN337)
17	12	-0.67	5	8	1:(VAL60 ASN83 LEU84 PHE85 ARG86 PRO87)
18	11	-0.74	5	12	1:(MET1 ARG2 GLU45 ARG46 ASN48 VAL49)
19	6	-0.86	4	4	1:(ILE210 ALA296 VAL301 ALA302 ALA303 ASP304)
20	4	-1.13	4	11	1:(ASP404 MET406 GLU407 THR409 GLU410)

### Sheet: F200Y
Site	Size	PLB	Hyd	Side	Residues
1	42	2.85	17	33	3:(THR23 HIS227 LEU228 SER230 ALA231 PHE270 PRO272 LEU273 ALA274 ALA275 ILE276 SER278 SER279 SER280 PRO358 LYS359 ASP360 LEU361)
2	20	0.72	2	14	3:(ARG156 PRO160 ASP161 ARG162 VAL193 GLU194 ASN195 SER196 ASP197 ARG251 PRO261 ARG262 HIS264)
3	19	0.69	12	21	3:(PRO272 SER280 PHE281 GLN282 ALA283 VAL284 ASP360 LEU361 LYS362 MET363)
4	20	0.57	3	20	3:(GLY10 GLN11 CYS12 ASN99 SER138 GLY141 SER176 ASP177 THR178 GLU181 TYR222)
5	24	0.56	8	21	3:(GLU3 ASN48 PHE51 ASN52 GLU53 ARG62 ALA126 CYS127 ASP128)
6	18	0.45	12	17	3:(SER239 GLU245 LYS252 LEU253 ASN256 MET257 ALA314 LEU316 LEU350 LYS351 ALA352)
7	7	0.29	10	19	3:(TRP101 TYR106 LEU187 HIS190 GLN191 GLU407 GLU410)
8	23	0.25	5	19	3:(GLN15 ALA18 ALA19 SER22 THR23 ASP223 HIS227 SER230 LYS359)
9	10	0.16	5	9	3:(PHE242 PRO243 GLY244 VAL353 CYS354 SER355 VAL356)
10	17	0.14	9	14	3:(LEU215 PRO272 LEU273 ALA274 SER278 SER279 SER280 PHE281 VAL284 ASP360 LEU361)
11	33	0.09	7	24	3:(MET1 ARG2 GLU45 ARG46 ASN48 VAL49 ASN247 SER248 ASP249 LYS252)
12	19	-0.13	12	18	3:(LEU68 TYR92 GLY93 GLN94 SER95 GLU108 GLU111 LEU112 ALA115)
13	15	-0.16	13	26	3:(GLN291 PHE294 ASP295 PRO305 ARG306 TYR310 VAL333 ASN337)
14	15	-0.19	5	6	3:(GLU205 ALA206 ILE210 ALA296 ASN297 VAL301 ALA302 ALA303 ASP304)
15	10	-0.51	4	19	3:(HIS307 GLY308 SER373 GLN375 GLU376 ARG379 GLN423 GLN426)
16	7	-1.15	6	7	3:(PHE389 ARG390 ARG391 LYS392)
17	5	-1.37	5	7	3:(GLN423 GLN424 GLU427 ALA428 ASP431 GLU432)
18	4	-1.57	4	11	3:(GLN291 GLN292 ASP295 ASN297 ASN298)
19	5	-1.69	8	12	3:(ALA271 PRO272 VAL284 GLU288 LEU289 GLN292 ASN298)
