## Supplementary File S3 for "Antifungal benzimidazoles disrupt vasculature by targeting one of nine β-tubulins"

### Sheet: Sheet1
Model	Contacts	Predicted
Sp_Nda3_wt	-9.9	+++
Sp_Nda3_F200Y	27.6	-
Hs_TUBB	-3.8	+
Hs_TUBB1	38.3	-
Hs_TUBB2A	8.8	-
Hs_TUBB2B	11.4	-
Hs_TUBB3	2.6	-
Hs_TUBB4A	18.3	-
Hs_TUBB4B	10.7	-
Hs_TUBB6	12.3	-
Hs_TUBB8	-8.3	+++
