## Supplementary File S4 for "Antifungal benzimidazoles disrupt vasculature by targeting one of nine β-tubulins"

### Sheet: Sheet1
Pose	S	rmsd	rmsd_refine	E_conf	E_place	E_score1	E_refine	E_score2
1	-7.21	0.2	0.78	20.35	-65.04	-9.78	-27.9	-7.21
2	-7.15	5.53	0.69	19.77	-74.5	-10.09	-25.25	-7.15
3	-7.11	5.62	1.04	21.83	-65.2	-9.54	-26.64	-7.11
4	-7.08	5.52	0.87	21.03	-67.68	-9.52	-24.44	-7.08
5	-6.95	1.58	0.58	22.12	-65.14	-9.56	-25.61	-6.95
6	-6.87	5.84	0.95	19.7	-57.47	-9.5	-23.99	-6.87
7	-6.87	1.9	1.28	19.83	-58.92	-9.48	-24.49	-6.87
8	-6.85	5.74	0.79	21.92	-57.94	-9.48	-22.6	-6.85
