## Supplementary File S5 for "Antifungal benzimidazoles disrupt vasculature by targeting one of nine β-tubulins"

### Sheet: Benzamidazoles_ChemmineR_JoeLib
Name	cid	Molecular_weight	LogP	No_of_HBA_1	No_of_HBA_2	No_of_HBD_1	No_of_HBD_2	No_of_acidic_groups	No_of_aliphatic_OH_groups	No_of_basic_groups	Fraction_of_rotatable_bonds	No_of_heavy_bonds	No_of_heterocycles	No_of_hydrophobic_groups	MolarRefractivity	No_of_atoms	No_of_halogen_atoms	No_of_B_atoms	No_of_Br_atoms	No_of_Cl_atoms	No_of_I_atoms	No_of_F_atoms	No_of_N_atoms	No_of_O_atoms	No_of_P_atoms	No_of_S_atoms	No_of_bonds	No_of_NO2_groups	No_of_SO_groups	No_of_OSO_groups	No_of_SO2_groups	PolarSurfaceArea	Geometrical_diameter	Geometrical_radius	Geometrical_shape_coefficient	Kier_shape_1	Kier_shape_2	Zagreb_group_index_1	Zagreb_group_index_2
10-Formyltetrahydrofolate	10	471	6.6969	32	13	5	6	2	0	0	0.306	36	2	0	132	55	0	0	0	0	0	0	7	7	0	0	57	0	0	0	0	226	18	0.979	17.4	28.6	13.5	293	328
Dimethylbenzimidazole	675	146	3.7615	11	1	1	1	0	0	0	0	12	1	0	56.5	21	0	0	0	0	0	0	2	0	0	0	22	0	0	0	0	28.7	7.81428	1.00824	6.75038	7.63889	2.80277	108	108
3-Phosphoglyceric acid	724	185	-0.757	10	7	3	4	3	1	0	0.4	10	0	0	37	17	0	0	0	0	0	0	0	7	1	0	16	0	0	0	0	143	7.66275	0.972	6.88654	11	4.13265	79	81
Bisbenzimide	1464	453	11.1	32	4	3	3	0	0	1	0.128	39	3	0	162	62	0	0	0	0	0	0	6	1	0	0	67	0	0	0	0	74.3	22.5	1.00434	21.4	24.3	10.8	340	371
Albendazole	2082	265	6.3217	20	5	2	2	0	0	0	0.316	19	1	0	88.9	33	0	0	0	0	0	0	3	2	0	1	34	0	0	0	0	92.3	12.5	1.00907	11.4	14.4	6.9632	167	165
Astemizole	2247	459	12	34	4	2	2	0	0	1	0.211	38	2	0	167	65	1	0	0	0	0	1	4	1	0	0	69	0	0	0	0	43.5	12.3	1.02895	11	25.6	12.5	351	382
Candesartan	2541	439	7.5102	25	8	1	2	5	0	0	0.189	37	2	0	140	52	0	0	0	0	0	0	6	3	0	0	56	0	0	0	0	122	14.5	0.984	13.7	24.7	11.4	280	310
Clemizole	2782	326	8.2425	21	2	1	1	0	0	1	0.154	26	2	0	115	43	1	0	0	1	0	0	3	0	0	0	46	0	0	0	0	22.3	10.9	1.06844	9.18552	16.5	7.48611	236	261
Domperidone	3151	426	8.2544	26	4	3	3	0	0	1	0.147	34	3	0	144	54	1	0	0	1	0	0	5	2	0	0	58	0	0	0	0	80	12.3	1.0034	11.2	21.8	9.46939	302	345
Droperidol	3168	379	7.8805	24	3	2	2	0	0	1	0.194	31	2	0	130	50	1	0	0	0	0	1	3	2	0	0	53	0	0	0	0	59.3	14.5	1.00494	13.4	21.2	9.87128	270	300
Emedastine	3219	302	8.7515	29	4	1	1	0	0	1	0.208	24	2	0	114	48	0	0	0	0	0	0	4	1	0	0	50	0	0	0	0	34.7	11.6	1.06996	9.79584	16.8	8.20312	258	261
Fenbendazole	3334	299	6.1651	18	5	2	2	0	0	0	0.217	23	1	0	96	34	0	0	0	0	0	0	3	2	0	1	36	0	0	0	0	92.3	11.9	1.00942	10.8	15.9	7.51301	173	185
Lansoprazole	3883	369	7.0091	18	4	1	1	0	0	0	0.222	27	2	0	102	39	3	0	0	0	0	3	3	2	0	1	41	0	0	0	0	87.1	12.6	1	11.6	19.8	8.34714	206	222
Mebendazole	4030	295	5.2449	18	5	2	2	0	0	0	0.208	24	1	0	95.3	35	0	0	0	0	0	0	3	3	0	0	37	0	0	0	0	84.1	12.4	1.00926	11.3	16.8	7.7135	179	194
Nocodazole	4122	301	5.0604	16	6	2	2	0	0	0	0.217	23	2	0	91.1	32	0	0	0	0	0	0	3	3	0	1	34	0	0	0	0	112	11.7	1.0084	10.6	15.9	7.05078	165	179
Omeprazole	4594	345	7.5572	24	5	1	1	0	0	0	0.192	26	2	0	114	43	0	0	0	0	0	0	3	3	0	1	45	0	0	0	0	96.3	13.9	1.00544	12.9	18.8	8.13148	223	220
Oxatomide	4615	427	10.3	31	2	3	3	0	0	2	0.194	36	2	0	159	62	0	0	0	0	0	0	4	1	0	0	66	0	0	0	0	46.7	13.2	1.00588	12.1	23.7	11.6	336	373
Oxibendazole	4622	249	5.6084	20	5	2	2	0	0	0	0.316	19	1	0	83.7	33	0	0	0	0	0	0	3	3	0	0	34	0	0	0	0	76.2	12	1.00908	10.9	14.4	6.9632	167	165
Pantoprazole	4679	383	7.2091	21	6	1	1	0	0	0	0.25	28	2	0	106	41	2	0	0	0	0	2	3	4	0	1	43	0	0	0	0	106	15.3	1.00534	14.3	20.7	9.46746	213	218
Pimobendan	4823	334	6.0339	23	5	2	2	0	0	0	0.107	28	2	0	111	43	0	0	0	0	0	0	4	2	0	0	46	0	0	0	0	79.4	16.8	1.00713	15.6	18.4	7.935	230	250
Rabeprazole	5029	359	8.2516	26	5	1	1	0	0	0	0.296	27	2	0	120	46	0	0	0	0	0	0	3	3	0	1	48	0	0	0	0	96.3	12.6	1.00021	11.6	19.8	9.7963	239	242
Tiabendazole	5430	201	3.6386	9	3	1	1	0	0	0	0.0625	16	2	0	64.5	21	0	0	0	0	0	0	3	0	0	1	23	0	0	0	0	69.8	10.2	1.00603	9.09772	9.24219	3.86777	111	126
Benzimidazole fungicide	5798	118	2.3921	7	1	1	1	0	0	0	0	10	1	0	42.3	15	0	0	0	0	0	0	2	0	0	0	16	0	0	0	0	28.7	6.61393	1.00901	5.55489	5.76	2.31953	76	84
5,6-Dichloro-1-beta-D-ribofuranosylbenzimidazole	5894	319	3.032	17	6	3	3	0	3	0	0.0909	22	2	0	86.4	32	2	0	0	2	0	0	2	4	0	0	34	0	0	0	0	87.7	10.1	0.964	9.48566	14.9	5.65289	174	206
Benperidol	16363	381	8.383	26	3	2	2	0	0	1	0.194	31	2	0	132	52	1	0	0	0	0	1	3	2	0	0	55	0	0	0	0	59.3	15.2	1.00486	14.2	21.2	9.87128	284	318
Chlorflurazole	19232	255	4.3487	4	1	1	1	0	0	0	0.0625	16	1	0	54.2	18	5	0	0	2	0	3	2	0	0	0	19	0	0	0	0	28.7	8.33902	1.01137	7.24531	11.5	3.7856	97	114
Fuberidazole	19756	184	3.8981	9	2	1	1	0	0	0	0.0625	16	2	0	62.2	22	0	0	0	0	0	0	2	1	0	0	24	0	0	0	0	41.8	10.2	1.00854	9.15637	9.24219	3.86777	116	132
Carbendazim	25429	191	3.5219	13	4	2	2	0	0	0	0.2	15	1	0	61.2	23	0	0	0	0	0	0	3	2	0	0	24	0	0	0	0	67	9.20719	1.00692	8.14393	10.5	4.68	115	119
Benomyl	28780	290	6.4814	24	7	2	2	0	0	0	0.364	22	1	0	98.2	39	0	0	0	0	0	0	4	3	0	0	40	0	0	0	0	85.3	12	1.01276	10.8	17.4	8.58502	198	200
Ensulizole	33919	274	5.0536	13	4	2	2	1	0	0	0.0952	21	1	0	82.6	29	0	0	0	0	0	0	2	3	0	1	31	0	0	0	2	94.3	13.5	0.98	12.7	14	5.41311	152	175
Flubendazole	35802	313	5.261	17	5	2	2	0	0	0	0.2	25	1	0	94.2	35	1	0	0	0	0	1	3	3	0	0	37	0	0	0	0	84.1	12.1	1.00931	11	17.8	7.92	180	197
Ciclobendazole	35803	259	4.9628	18	5	2	2	0	0	0	0.238	21	1	0	83.1	32	0	0	0	0	0	0	3	3	0	0	34	0	0	0	0	84.1	10.8	1.00995	9.71754	14	5.78	173	191
Oxfendazole	40854	315	6.0463	18	5	2	2	0	0	0	0.208	24	1	0	96.7	35	0	0	0	0	0	0	3	3	0	1	37	0	0	0	0	103	11.9	1.0096	10.8	16.8	7.7135	179	194
Triclabendazole	50248	360	7.6538	12	3	1	1	0	0	0	0.13	23	1	0	98.8	30	3	0	0	3	0	0	2	1	0	1	32	0	0	0	0	63.2	14.3	0.999	13.3	15.9	6.62994	157	173
Liarozole	60652	309	5.8362	15	3	1	1	0	0	0	0.12	25	2	0	101	35	1	0	0	1	0	0	4	0	0	0	38	0	0	0	0	46.5	9.97595	1.00638	8.91275	15.5	6.85714	187	216
Mibefradil	60663	496	13.3	42	4	2	2	0	0	1	0.308	39	1	0	182	74	1	0	0	0	0	1	3	3	0	0	77	0	0	0	0	68.7	15.4	0.985	14.6	29	13.4	398	418
Bezitramide	61791	493	11	35	5	1	1	0	0	1	0.195	41	2	0	179	69	0	0	0	0	0	0	4	2	0	0	73	0	0	0	0	72.2	11.4	1.04313	9.96826	28.5	13.1	374	419
Clopimozide	65449	496	11.7	29	2	2	2	0	0	1	0.179	39	2	0	165	63	3	0	0	1	0	2	3	1	0	0	67	0	0	0	0	42.2	15.9	1.00675	14.8	26.6	12.2	346	394
Bendamustine	65628	357	8.4628	23	5	0	1	1	0	0	0.375	24	1	0	115	43	2	0	0	2	0	0	3	2	0	0	44	0	0	0	0	61.2	12	0.976	11.3	19.3	9.47461	229	234
Adibendan	65867	278	5.0384	18	4	2	2	0	0	0	0.0417	24	3	0	92.6	35	0	0	0	0	0	0	4	1	0	0	38	0	0	0	0	70.7	12.2	1.00808	11.1	14.6	5.27392	192	218
Mizolastine	65906	433	8.726	30	6	1	1	0	0	0	0.139	36	3	0	147	57	1	0	0	0	0	1	6	1	0	0	61	0	0	0	0	70.1	14.2	1.00175	13.2	23.7	10.7	311	346
Lerisetron	65997	292	7.3788	22	3	1	0	0	0	1	0.12	25	2	0	107	42	0	0	0	0	0	0	4	0	0	0	45	0	0	0	0	37.7	10.6	1.02093	9.36731	15.5	7.26644	228	251
Telmisartan	65999	514	12.3	32	6	0	1	1	0	0	0.159	44	2	0	186	68	0	0	0	0	0	0	4	2	0	0	73	0	0	0	0	75.8	14.7	0.993	13.8	29.1	12.7	370	404
Adimolol	71227	420	9.1656	32	4	3	2	0	1	1	0.265	34	1	0	157	60	0	0	0	0	0	0	3	3	0	0	63	0	0	0	0	83.9	16.3	0.974	15.7	24.1	11	317	346
Chlormidazole	71821	257	6.0421	14	2	0	0	0	0	0	0.1	20	1	0	89.2	31	1	0	0	1	0	0	2	0	0	0	33	0	0	0	0	17.8	9.77361	1.07673	8.07711	13	5.55102	163	177
Ramosetron	108000	279	6.2489	19	3	1	1	0	0	0	0.0833	24	2	0	100	38	0	0	0	0	0	0	3	1	0	0	41	0	0	0	0	50.7	12.2	1.01188	11	14.6	5.89388	211	237
Bilastine	185460	463	12.6	39	5	1	2	1	0	1	0.27	37	2	0	171	70	0	0	0	0	0	0	3	3	0	0	73	0	0	0	0	71.6	12.4	0.983	11.6	27	12.5	381	403
Ilaprazole	214351	366	7.3593	22	5	1	1	0	0	0	0.172	29	3	0	120	44	0	0	0	0	0	0	4	2	0	1	47	0	0	0	0	92	16.6	1.00329	15.5	19.3	8.56633	232	248
Dabigatran	216210	471	8.5884	32	10	3	3	1	0	1	0.263	38	2	0	157	59	0	0	0	0	0	0	7	3	0	0	62	0	0	0	0	153	17.1	0.98	16.4	28	13.2	307	334
Maribavir	471161	376	5.4388	25	7	4	4	0	3	0	0.154	26	2	0	113	43	2	0	0	2	0	0	3	4	0	0	45	0	0	0	0	99.8	11.5	0.977	10.8	18.8	7.31887	231	259
Rivoglitazone	3055168	397	7.5422	26	8	1	1	0	0	0	0.194	31	2	0	125	47	0	0	0	0	0	0	3	4	0	1	50	0	0	0	0	108	13.8	1.00362	12.8	21.2	9.42769	251	268
ABT-724	5025739	293	6.6508	22	3	2	2	0	0	1	0.12	25	3	0	103	41	0	0	0	0	0	0	5	0	0	0	44	0	0	0	0	49.3	9.60301	1.01476	8.46328	15.5	7.26644	223	245
BIMU8	5311028	379	9.297	30	5	3	2	0	0	1	0.143	28	3	0	133	53	1	0	0	1	0	0	4	2	0	0	55	0	0	0	0	60.5	11.5	0.12	95.4	20.7	8.16327	287	318
J-113,397	5311194	400	11.2	39	4	2	2	0	1	1	0.156	32	2	0	159	66	0	0	0	0	0	0	3	2	0	0	69	0	0	0	0	51.6	9.98596	0.973	9.26112	22.2	10.5	367	401
FGI-103	5477931	344	7.2541	21	6	5	3	0	0	2	0.138	29	2	0	120	42	0	0	0	0	0	0	6	1	0	0	45	0	0	0	0	142	19.3	1.00444	18.2	19.3	8.16327	214	243
Flibanserin	6918248	390	8.2056	23	3	2	2	0	0	1	0.161	31	2	0	120	49	3	0	0	0	0	3	4	1	0	0	52	0	0	0	0	45.5	10.4	1.00684	9.31022	21.2	9.01333	269	300
Esomeprazole	9568614	345	7.5572	24	5	1	1	0	0	0	0.192	26	2	0	114	43	0	0	0	0	0	0	3	3	0	1	45	0	0	0	0	96.3	13.9	1.0054	12.9	18.8	8.13148	223	220
Dexlansoprazole	9578005	369	7.0091	18	4	1	1	0	0	0	0.222	27	2	0	102	39	3	0	0	0	0	3	3	2	0	1	41	0	0	0	0	87.1	12.2	0.999	11.2	19.8	8.34714	206	222
Bemethyl	9816609	259	5.5557	13	2	2	1	0	0	0	0.154	13	1	0	74.2	24	1	0	1	0	0	0	2	0	0	1	24	0	0	0	0	54	10.4	0.163	63.1	11.1	5.02422	113	114
RWJ-51204	9822240	399	7.4358	25	6	1	1	0	0	0	0.188	32	2	0	118	48	2	0	0	0	0	2	3	3	0	0	51	0	0	0	0	61.9	13.4	1.01361	12.3	22.2	9.6465	259	285
Azilsartan	9825285	455	7.6734	24	8	1	2	1	0	0	0.184	38	2	0	143	53	0	0	0	0	0	0	4	5	0	0	57	0	0	0	0	126	13.2	0.984	12.4	25.6	11.6	286	318
Fabomotizole	9862937	307	7.9968	25	4	2	2	0	0	1	0.261	23	2	0	106	42	0	0	0	0	0	0	3	2	0	1	44	0	0	0	0	76.9	11.5	0.998	10.5	15.9	8.02222	225	228
NS-2710	9863520	356	7.8677	24	5	0	0	0	0	0	0.167	30	2	0	130	47	0	0	0	0	0	0	4	1	0	0	50	0	0	0	0	52.3	15	1.06434	13.1	20.3	9.66686	244	259
Crenolanib	10366136	444	11.2	34	6	1	0	0	0	0	0.132	38	4	0	159	62	0	0	0	0	0	0	5	2	0	0	67	0	0	0	0	80.1	15.4	1.01578	14.1	23.4	9.80612	347	389
VUF-6002	10446295	279	5.5074	18	3	2	2	0	0	1	0.0952	21	2	0	86.5	34	1	0	0	1	0	0	4	1	0	0	36	0	0	0	0	53.4	12.7	1.01095	11.5	14	5.78	185	200
Bisdisulizole disodium	11158166	675	7.4064	22	14	4	6	4	0	0	0.136	44	2	0	146	54	0	0	0	0	0	0	4	12	0	4	56	0	0	0	8	320	21.9	0.978	21.4	36.5	12.7	288	344
Ageliferin	11169518	620	9.6951	32	8	8	6	0	0	0	0.225	40	4	0	165	60	2	0	2	0	0	0	10	2	0	0	64	0	0	0	0	199	13.4	1.00695	12.3	27.6	12	324	374
Galeterone	11188409	389	11.1	34	3	1	1	0	1	0	0.0294	34	1	0	154	61	0	0	0	0	0	0	2	1	0	0	66	0	0	0	0	38.1	10.5	0.964	9.91878	19.7	7	356	419
Opigolix	11977994	545	8.2042	28	9	4	3	0	1	1	0.171	41	1	0	146	57	3	0	0	0	0	3	4	5	0	1	60	0	0	0	2	159	12.7	0.965	12.2	30.9	12.9	297	337
Ridinilazole	16659285	388	7.3806	20	4	2	2	0	0	0	0.0857	35	4	0	134	46	0	0	0	0	0	0	6	0	0	0	51	0	0	0	0	83.1	19.6	1.00463	18.5	20.6	9.0944	250	291
Azeloprazole Potassium	23672368	468	9.4913	32	6	0	1	1	0	0	0.182	33	3	0	143	57	0	0	0	0	0	0	3	4	0	1	59	0	0	0	0	103	12.3	1.05917	10.7	25.6	11	302	312
Glasdegib	25166913	374	8.26638	27	5	4	4	0	0	1	0.161	31	2	0	129	50	0	0	0	0	0	0	6	1	0	0	53	0	0	0	0	98	16.5	0.987	15.7	21.2	9.87128	268	300
Abemaciclib	46220502	507	11.7	37	5	3	3	0	0	2	0.171	41	4	0	173	69	2	0	0	0	0	2	8	0	0	0	73	0	0	0	0	77.4	16.2	1.00547	15.1	28.5	12.7	374	395
AI-10-49	49806644	661	11.4	31	9	2	2	0	0	0	0.269	52	4	0	177	69	6	0	0	0	0	6	6	5	0	0	74	0	0	0	0	129	24.8	0.997	23.9	36.8	16.6	372	410
Pracinostat	49855250	358	9.6438	33	5	3	3	1	0	1	0.407	27	1	0	139	56	0	0	0	0	0	0	4	2	0	0	57	0	0	0	0	74.4	14.6	0.969	14.1	22.3	11.8	286	285
Deleobuvir	56948249	653	12.9	38	9	1	2	1	0	0	0.16	50	3	0	207	76	1	0	1	0	0	0	6	3	0	0	82	0	0	0	0	118	20.6	0.975	20.2	32.5	13.5	429	489
AZ-11713908	57390958	525	12.9	38	8	0	0	0	0	0	0.225	40	3	0	180	68	0	0	0	0	0	0	4	3	0	2	72	0	0	0	2	114	15.4	1.01645	14.1	27.6	12.5	372	402
Samatasvir	58310140	885	19.3	60	14	4	4	0	0	0	0.239	71	6	0	291	111	0	0	0	0	0	0	8	6	0	2	119	0	0	0	0	231	25.2	1.00049	24.2	48	21.7	610	679
Odalasvir	71474517	1000	26.6	84	12	4	4	0	0	0	0.19	84	4	0	361	146	0	0	0	0	0	0	8	6	0	0	156	0	0	0	0	175	17.6	1.00935	16.5	55.9	24.6	824	922
Nemorexant	91801202	451	8.3025	29	7	1	1	0	0	0	0.139	36	3	0	144	55	1	0	0	1	0	0	6	2	0	0	59	0	0	0	0	88.9	11.2	1.00051	10.2	23.7	9.5679	301	330
FUBIMINA	124519316	360	9.0401	23	3	0	0	0	0	0	0.233	30	1	0	130	48	1	0	0	0	0	1	2	1	0	0	51	0	0	0	0	34.9	13.3	1.0646	11.5	20.3	9.66686	257	284

### Sheet: Benzamidazoles_ChemmineR_OpenBa
Name	cid	abonds	atoms	bonds	dbonds	HBA1	HBA2	HBD	logP	MR	MW	nF	sbonds	tbonds	TPSA
10-Formyltetrahydrofolate	10	12	57	59	5	36	13	7	1.1529	126.521	473.439	0	42	0	219.84
Dimethylbenzimidazole	675	10	21	22	0	11	1	1	2.1797	46.0257	146.189	0	12	0	28.68
3-Phosphoglyceric acid	724	0	18	17	2	14	7	4	-1.4588	31.5407	186.057	0	15	0	134.1
Bisbenzimide	1464	26	62	67	0	33	5	2	4.9266	144.176	452.551	0	41	0	73.07
Albendazole	2082	10	33	34	1	20	5	2	3.3163	73.2154	265.331	0	23	0	92.31
Astemizole	2247	22	65	69	0	35	5	1	5.3622	139.264	458.57	1	47	0	42.32
Candesartan	2541	27	53	57	1	27	8	2	4.0286	122.348	440.454	0	29	0	118.81
Clemizole	2782	16	43	46	0	22	3	0	4.2717	99.383	325.835	0	30	0	21.06
Domperidone	3151	20	54	58	2	27	5	2	3.2911	124.076	425.911	0	36	0	78.82
Droperidol	3168	16	50	53	3	25	4	1	3.6163	112.158	379.427	1	34	0	58.1
Emedastine	3219	10	48	50	0	30	5	0	2.2176	97.568	302.415	0	40	0	33.53
Fenbendazole	3334	16	34	36	1	18	5	2	3.9654	82.4454	299.348	0	19	0	92.31
Lansoprazole	3883	16	39	41	1	18	4	1	4.3809	87.2392	369.361	3	24	0	87.08
Mebendazole	4030	16	35	37	2	18	5	2	3.0452	81.7549	295.293	0	19	0	84.08
Nocodazole	4122	15	32	34	2	16	6	2	3.1067	79.6319	301.32	0	17	0	112.32
Omeprazole	4594	16	43	45	1	24	5	1	3.7654	93.6992	345.416	0	28	0	96.31
Oxatomide	4615	22	62	66	1	33	4	1	4.0027	137.952	426.553	0	43	0	44.27
Oxibendazole	4622	10	33	34	1	20	5	2	2.603	67.9864	249.266	0	23	0	76.24
Pantoprazole	4679	16	41	43	1	21	6	1	3.75	90.3612	383.37	2	26	0	105.54
Pimobendan	4823	16	43	46	2	23	5	2	2.863	104.029	334.372	0	28	0	79.37
Rabeprazole	5029	16	46	48	1	26	5	1	3.8551	97.7472	359.443	0	31	0	96.31
Tiabendazole	5430	15	21	23	0	9	3	1	2.6864	57.2017	201.248	0	8	0	69.81
Benzimidazole fungicide	5798	10	15	16	0	7	1	1	1.5629	36.0937	118.136	0	6	0	28.68
5,6-Dichloro-1-beta-D-ribofuranosylbenzimidazole	5894	10	32	34	0	17	6	3	0.9546	72.6994	319.141	0	24	0	87.74
Benperidol	16363	16	52	55	2	27	4	1	3.7066	111.84	381.443	1	37	0	58.1
Chlorflurazole	19232	10	18	19	0	4	1	1	3.8885	51.1157	255.024	3	9	0	28.68
Fuberidazole	19756	15	22	24	0	9	2	1	2.8229	53.7957	184.194	0	9	0	41.82
Carbendazim	25429	10	23	24	1	13	4	2	1.8142	51.8804	191.187	0	13	0	67.01
Benomyl	28780	10	39	40	2	24	7	2	3.0363	79.4004	290.318	0	28	0	85.25
Ensulizole	33919	16	29	31	2	14	4	2	3.5574	71.3885	274.295	0	13	0	91.43
Flubendazole	35802	16	35	37	2	17	5	2	3.1843	81.7129	313.283	1	19	0	84.08
Ciclobendazole	35803	10	32	34	2	18	5	2	2.4069	69.5749	259.261	0	22	0	84.08
Oxfendazole	40854	16	35	37	2	18	5	2	3.8466	83.1319	315.347	0	19	0	103.29
Triclabendazole	50248	16	30	32	0	12	3	1	6.0373	89.3607	359.658	0	16	0	63.21
Liarozole	60652	21	35	38	0	15	3	1	4.0505	87.1247	308.765	0	17	0	46.5
Mibefradil	60663	16	74	77	1	43	5	1	5.2709	140.959	495.629	1	60	0	67.45
Bezitramide	61791	22	69	73	2	36	6	0	5.32798	150.517	492.611	0	48	1	71.03
Clopimozide	65449	22	63	67	1	30	3	1	6.4483	140.874	495.991	2	44	0	41.03
Bendamustine	65628	10	44	45	1	25	5	1	3.2646	95.5668	358.263	0	34	0	58.36
Adibendan	65867	16	35	38	1	18	4	2	2.9926	84.1144	278.309	0	21	0	70.67
Mizolastine	65906	22	57	61	1	30	6	1	3.4772	127.033	432.493	1	38	0	70.05
Lerisetron	65997	16	42	45	0	23	4	1	2.888	96.8407	292.378	0	29	0	33.09
Telmisartan	65999	32	69	74	1	34	6	1	7.2644	157.412	514.617	0	41	0	72.94
Adimolol	71227	21	60	63	1	33	5	3	4.0719	124.99	419.516	0	41	0	79.28
Chlormidazole	71821	16	31	33	0	14	2	0	4.0464	75.458	256.73	0	17	0	17.82
Ramosetron	108000	15	38	41	1	19	3	1	2.8892	82.4932	279.336	0	25	0	50.68
Bilastine	185460	16	71	74	1	42	6	1	4.795	140.535	463.612	0	57	0	67.59
Ilaprazole	214351	21	44	47	1	22	5	1	4.2391	101.568	366.437	0	25	0	92.01
Dabigatran	216210	22	60	63	3	34	10	4	3.859	134.348	471.511	0	38	0	150.22
Maribavir	471161	10	43	45	0	25	7	4	1.8479	91.6191	376.235	0	35	0	99.77
Rivoglitazone	3055168	16	47	50	2	26	8	1	3.3838	110.836	397.448	0	32	0	107.75
ABT-724	5025739	16	41	44	0	23	4	1	2.283	94.6357	293.366	0	28	0	48.05
BIMU8	5311028	10	53	55	2	31	6	2	3.6976	109.731	378.896	0	43	0	59.27
J-113,397	5311194	10	66	69	1	40	5	1	3.9766	124.572	399.569	0	58	0	50.4
FGI-103	5477931	20	42	45	3	21	6	5	4.6477	103.764	344.37	0	22	0	141.56
Flibanserin	6918248	16	49	52	1	24	4	1	3.1735	109.411	390.402	3	35	0	44.27
Esomeprazole	9568614	16	43	45	1	24	5	1	3.7654	93.6992	345.416	0	28	0	96.31
Dexlansoprazole	9578005	16	39	41	1	18	4	1	4.3809	87.2392	369.361	3	24	0	87.08
Bemethyl	9816609	10	24	24	0	13	2	2	3.633	62.6607	259.166	0	14	0	53.98
RWJ-51204	9822240	16	48	51	3	23	6	1	2.8313	104.155	399.391	2	32	0	65.26
Azilsartan	9825285	27	54	58	2	26	8	2	4.1918	125.294	456.45	0	29	0	123.24
Fabomotizole	9862937	10	42	44	0	26	5	1	2.3238	88.9307	307.411	0	34	0	75.68
NS-2710	9863520	22	47	50	1	24	5	0	4.848	108.458	356.42	0	27	0	52.3
Crenolanib	10366136	21	62	67	0	35	7	1	4.6818	132.958	443.541	0	46	0	78.43
VUF-6002	10446295	10	34	36	1	19	4	1	1.4797	82.0342	278.737	0	25	0	52.23
Bisdisulizole disodium	11158166	26	54	56	8	24	14	4	5.398	132.35	674.568	0	22	0	314.02
Ageliferin	11169518	20	60	64	2	32	8	8	4.203	140.211	620.3	0	42	0	199.18
Galeterone	11188409	10	61	66	2	34	3	1	5.8108	119.551	388.545	0	54	0	38.05
Opigolix	11977994	22	57	60	6	26	7	4	4.3187	131.771	544.502	3	32	0	166.85
Ridinilazole	16659285	32	46	51	0	20	4	2	5.2302	117.643	388.424	0	19	0	83.14
Azeloprazole Potassium	23672368	16	57	59	1	32	6	0	4.1552	115.112	467.623	0	42	0	102.64
Glasdegib	25166913	16	50	53	1	28	6	3	3.79338	111.531	374.439	0	35	1	96.84
Abemaciclib	46220502	22	69	73	0	39	7	1	4.8857	149.172	506.593	2	51	0	75
AI-10-49	49806644	32	69	74	0	31	9	2	6.8348	153.584	660.523	6	42	0	129.29
Pracinostat	49855250	10	56	57	2	35	6	2	3.6302	105.942	358.478	0	45	0	70.39
Deleobuvir	56948249	26	77	83	3	40	9	2	7.24	174.902	653.568	0	54	0	114.93
AZ-11713908	57390958	21	68	72	2	38	8	0	6.9685	146.162	524.698	0	49	0	113.94
Samatasvir	58310140	36	111	119	4	60	14	4	10.0257	252.691	885.064	0	79	0	231.12
Odalasvir	71474517	32	146	156	4	84	12	4	11.7402	297.741	1001.26	0	120	0	174.64
Nemorexant	91801202	21	55	59	1	29	7	1	4.2033	125.968	450.921	0	37	0	88.93
FUBIMINA	124519316	21	48	51	1	23	3	0	5.5603	107.654	360.424	1	29	0	34.89

### Sheet: Benzamidazoles_ChemmineR_featur
Name	cid	MF	MW	Ncharges	C	F	H	N	O	P	Br	S	Cl	Na	K	RNH2	R2NH	R3N	ROPO3	ROH	RCHO	RCOR	RCOOH	RCOOR	ROR	RCCH	RCN	RINGS	AROMATIC
10-Formyltetrahydrofolate	10	C20H23N7O7	473.439	0	20	0	23	7	7	0	0	0	0	0	0	0	4	1	0	0	1	0	2	0	0	0	0	3	2
Dimethylbenzimidazole	675	C9H10N2	146.189	0	9	0	10	2	0	0	0	0	0	0	0	0	1	0	0	0	0	0	0	0	0	0	0	2	2
3-Phosphoglyceric acid	724	C3H7O7P	186.057	0	3	0	7	0	7	1	0	0	0	0	0	0	0	0	1	1	0	0	1	0	0	0	0	0	0
Bisbenzimide	1464	C27H28N6O	452.551	0	27	0	28	6	1	0	0	0	0	0	0	0	2	2	0	0	0	0	0	0	1	0	0	6	5
Albendazole	2082	C12H15N3O2S	265.331	0	12	0	15	3	2	0	0	1	0	0	0	0	2	0	0	0	0	0	0	1	0	0	0	2	2
Astemizole	2247	C28H31FN4O	458.57	0	28	1	31	4	1	0	0	0	0	0	0	0	1	2	0	0	0	0	0	0	1	0	0	5	4
Candesartan	2541	C24H20N6O3	440.454	0	24	0	20	6	3	0	0	0	0	0	0	0	0	1	0	0	0	0	1	0	1	0	0	5	5
Clemizole	2782	C19H20ClN3	325.835	0	19	0	20	3	0	0	0	0	1	0	0	0	0	2	0	0	0	0	0	0	0	0	0	4	3
Domperidone	3151	C22H24ClN5O2	425.911	0	22	0	24	5	2	0	0	0	1	0	0	0	2	3	0	0	0	0	0	0	0	0	0	5	4
Droperidol	3168	C22H22FN3O2	379.427	0	22	1	22	3	2	0	0	0	0	0	0	0	1	2	0	0	0	1	0	0	0	0	0	4	3
Emedastine	3219	C17H26N4O	302.415	0	17	0	26	4	1	0	0	0	0	0	0	0	0	3	0	0	0	0	0	0	1	0	0	2	2
Fenbendazole	3334	C15H13N3O2S	299.348	0	15	0	13	3	2	0	0	1	0	0	0	0	2	0	0	0	0	0	0	1	0	0	0	3	3
Lansoprazole	3883	C16H14F3N3O2S	369.361	0	16	3	14	3	2	0	0	1	0	0	0	0	1	0	0	0	0	0	0	0	1	0	0	3	3
Mebendazole	4030	C16H13N3O3	295.293	0	16	0	13	3	3	0	0	0	0	0	0	0	2	0	0	0	0	1	0	1	0	0	0	3	3
Nocodazole	4122	C14H11N3O3S	301.32	0	14	0	11	3	3	0	0	1	0	0	0	0	2	0	0	0	0	1	0	1	0	0	0	3	3
Omeprazole	4594	C17H19N3O3S	345.416	0	17	0	19	3	3	0	0	1	0	0	0	0	1	0	0	0	0	0	0	0	2	0	0	3	3
Oxatomide	4615	C27H30N4O	426.553	0	27	0	30	4	1	0	0	0	0	0	0	0	1	3	0	0	0	0	0	0	0	0	0	5	4
Oxibendazole	4622	C12H15N3O3	249.266	0	12	0	15	3	3	0	0	0	0	0	0	0	2	0	0	0	0	0	0	1	1	0	0	2	2
Pantoprazole	4679	C16H15F2N3O4S	383.37	0	16	2	15	3	4	0	0	1	0	0	0	0	1	0	0	0	0	0	0	0	3	0	0	3	3
Pimobendan	4823	C19H18N4O2	334.372	0	19	0	18	4	2	0	0	0	0	0	0	0	1	0	0	0	0	0	0	0	1	0	0	4	3
Rabeprazole	5029	C18H21N3O3S	359.443	0	18	0	21	3	3	0	0	1	0	0	0	0	1	0	0	0	0	0	0	0	2	0	0	3	3
Tiabendazole	5430	C10H7N3S	201.248	0	10	0	7	3	0	0	0	1	0	0	0	0	1	0	0	0	0	0	0	0	0	0	0	3	3
Benzimidazole fungicide	5798	C7H6N2	118.136	0	7	0	6	2	0	0	0	0	0	0	0	0	1	0	0	0	0	0	0	0	0	0	0	2	2
5,6-Dichloro-1-beta-D-ribofuranosylbenzimidazole	5894	C12H12Cl2N2O4	319.141	0	12	0	12	2	4	0	0	0	2	0	0	0	0	1	0	3	0	0	0	0	1	0	0	3	2
Benperidol	16363	C22H24FN3O2	381.443	0	22	1	24	3	2	0	0	0	0	0	0	0	1	2	0	0	0	1	0	0	0	0	0	4	3
Chlorflurazole	19232	C8H3Cl2F3N2	255.024	0	8	3	3	2	0	0	0	0	2	0	0	0	1	0	0	0	0	0	0	0	0	0	0	2	2
Fuberidazole	19756	C11H8N2O	184.194	0	11	0	8	2	1	0	0	0	0	0	0	0	1	0	0	0	0	0	0	0	1	0	0	3	3
Carbendazim	25429	C9H9N3O2	191.187	0	9	0	9	3	2	0	0	0	0	0	0	0	2	0	0	0	0	0	0	1	0	0	0	2	2
Benomyl	28780	C14H18N4O3	290.318	0	14	0	18	4	3	0	0	0	0	0	0	0	2	1	0	0	0	0	0	1	0	0	0	2	2
Ensulizole	33919	C13H10N2O3S	274.295	0	13	0	10	2	3	0	0	1	0	0	0	0	1	0	0	0	0	0	0	0	0	0	0	3	3
Flubendazole	35802	C16H12FN3O3	313.283	0	16	1	12	3	3	0	0	0	0	0	0	0	2	0	0	0	0	1	0	1	0	0	0	3	3
Ciclobendazole	35803	C13H13N3O3	259.261	0	13	0	13	3	3	0	0	0	0	0	0	0	2	0	0	0	0	1	0	1	0	0	0	3	2
Oxfendazole	40854	C15H13N3O3S	315.347	0	15	0	13	3	3	0	0	1	0	0	0	0	2	0	0	0	0	0	0	1	0	0	0	3	3
Triclabendazole	50248	C14H9Cl3N2OS	359.658	0	14	0	9	2	1	0	0	1	3	0	0	0	1	0	0	0	0	0	0	0	1	0	0	3	3
Liarozole	60652	C17H13ClN4	308.765	0	17	0	13	4	0	0	0	0	1	0	0	0	1	1	0	0	0	0	0	0	0	0	0	4	4
Mibefradil	60663	C29H38FN3O3	495.629	0	29	1	38	3	3	0	0	0	0	0	0	0	1	1	0	0	0	0	0	1	1	0	0	4	3
Bezitramide	61791	C31H32N4O2	492.611	0	31	0	32	4	2	0	0	0	0	0	0	0	0	3	0	0	0	0	0	0	0	0	1	5	4
Clopimozide	65449	C28H28ClF2N3O	495.991	0	28	2	28	3	1	0	0	0	1	0	0	0	1	2	0	0	0	0	0	0	0	0	0	5	4
Bendamustine	65628	C16H21Cl2N3O2	358.263	0	16	0	21	3	2	0	0	0	2	0	0	0	0	2	0	0	0	0	1	0	0	0	0	2	2
Adibendan	65867	C16H14N4O	278.309	0	16	0	14	4	1	0	0	0	0	0	0	0	2	0	0	0	0	0	0	0	0	0	0	4	3
Mizolastine	65906	C24H25FN6O	432.493	0	24	1	25	6	1	0	0	0	0	0	0	0	1	3	0	0	0	0	0	0	0	0	0	5	4
Lerisetron	65997	C18H20N4	292.378	0	18	0	20	4	0	0	0	0	0	0	0	0	1	2	0	0	0	0	0	0	0	0	0	4	3
Telmisartan	65999	C33H30N4O2	514.617	0	33	0	30	4	2	0	0	0	0	0	0	0	0	2	0	0	0	0	1	0	0	0	0	6	6
Adimolol	71227	C25H29N3O3	419.516	0	25	0	29	3	3	0	0	0	0	0	0	0	2	1	0	1	0	0	0	0	1	0	0	4	4
Chlormidazole	71821	C15H13ClN2	256.73	0	15	0	13	2	0	0	0	0	1	0	0	0	0	1	0	0	0	0	0	0	0	0	0	3	3
Ramosetron	108000	C17H17N3O	279.336	0	17	0	17	3	1	0	0	0	0	0	0	0	1	1	0	0	0	1	0	0	0	0	0	4	3
Bilastine	185460	C28H37N3O3	463.612	0	28	0	37	3	3	0	0	0	0	0	0	0	0	2	0	0	0	0	1	0	1	0	0	4	3
Ilaprazole	214351	C19H18N4O2S	366.437	0	19	0	18	4	2	0	0	1	0	0	0	0	1	1	0	0	0	0	0	0	1	0	0	4	4
Dabigatran	216210	C25H25N7O3	471.511	0	25	0	25	7	3	0	0	0	0	0	0	0	1	2	0	0	0	0	1	0	0	0	0	4	4
Maribavir	471161	C15H19Cl2N3O4	376.235	0	15	0	19	3	4	0	0	0	2	0	0	0	1	1	0	3	0	0	0	0	1	0	0	3	2
Rivoglitazone	3055168	C20H19N3O4S	397.448	0	20	0	19	3	4	0	0	1	0	0	0	0	1	1	0	0	0	0	0	0	2	0	0	4	3
ABT-724	5025739	C17H19N5	293.366	0	17	0	19	5	0	0	0	0	0	0	0	0	1	2	0	0	0	0	0	0	0	0	0	4	3
BIMU8	5311028	C19H27ClN4O2	378.896	0	19	0	27	4	2	0	0	0	1	0	0	0	1	3	0	0	0	0	0	0	0	0	0	4	2
J-113,397	5311194	C24H37N3O2	399.569	0	24	0	37	3	2	0	0	0	0	0	0	0	0	3	0	1	0	0	0	0	0	0	0	3	2
FGI-103	5477931	C19H16N6O	344.37	0	19	0	16	6	1	0	0	0	0	0	0	0	1	0	0	0	0	0	0	0	1	0	0	4	4
Flibanserin	6918248	C20H21F3N4O	390.402	0	20	3	21	4	1	0	0	0	0	0	0	0	1	3	0	0	0	0	0	0	0	0	0	4	3
Esomeprazole	9568614	C17H19N3O3S	345.416	0	17	0	19	3	3	0	0	1	0	0	0	0	1	0	0	0	0	0	0	0	2	0	0	3	3
Dexlansoprazole	9578005	C16H14F3N3O2S	369.361	0	16	3	14	3	2	0	0	1	0	0	0	0	1	0	0	0	0	0	0	0	1	0	0	3	3
Bemethyl	9816609	C9H11BrN2S	259.166	0	9	0	11	2	0	0	1	1	0	0	0	0	1	0	0	0	0	0	0	0	0	0	0	2	2
RWJ-51204	9822240	C21H19F2N3O3	399.391	0	21	2	19	3	3	0	0	0	0	0	0	0	1	2	0	0	0	1	0	0	1	0	0	4	3
Azilsartan	9825285	C25H20N4O5	456.45	0	25	0	20	4	5	0	0	0	0	0	0	0	0	1	0	0	0	0	1	1	0	0	0	5	5
Fabomotizole	9862937	C15H21N3O2S	307.411	0	15	0	21	3	2	0	0	1	0	0	0	0	1	1	0	0	0	0	0	0	2	0	0	3	2
NS-2710	9863520	C22H20N4O	356.42	0	22	0	20	4	1	0	0	0	0	0	0	0	0	1	0	0	0	0	0	0	0	0	0	4	4
Crenolanib	10366136	C26H29N5O2	443.541	0	26	0	29	5	2	0	0	0	0	0	0	1	0	2	0	0	0	0	0	0	2	0	0	6	4
VUF-6002	10446295	C13H15ClN4O	278.737	0	13	0	15	4	1	0	0	0	1	0	0	0	1	2	0	0	0	0	0	0	0	0	0	3	2
Bisdisulizole disodium	11158166	C20H12N4Na2O12S4	674.568	4	20	0	12	4	12	0	0	4	0	2	0	0	2	0	0	0	0	0	0	0	0	0	0	5	5
Ageliferin	11169518	C22H24Br2N10O2	620.3	0	22	0	24	10	2	0	2	0	0	0	0	0	6	0	0	0	0	0	0	0	0	0	0	5	4
Galeterone	11188409	C26H32N2O	388.545	0	26	0	32	2	1	0	0	0	0	0	0	0	0	1	0	1	0	0	0	0	0	0	0	6	2
Opigolix	11977994	C25H19F3N4O5S	544.502	0	25	3	19	4	5	0	0	1	0	0	0	0	2	0	0	1	0	2	0	0	0	0	0	4	4
Ridinilazole	16659285	C24H16N6	388.424	0	24	0	16	6	0	0	0	0	0	0	0	0	2	0	0	0	0	0	0	0	0	0	0	6	6
Azeloprazole Potassium	23672368	C22H26KN3O4S	467.623	2	22	0	26	3	4	0	0	1	0	0	1	0	1	0	0	0	0	0	0	0	3	0	0	4	3
Glasdegib	25166913	C21H22N6O	374.439	0	21	0	22	6	1	0	0	0	0	0	0	0	3	1	0	0	0	0	0	0	0	0	1	4	3
Abemaciclib	46220502	C27H32F2N8	506.593	0	27	2	32	8	0	0	0	0	0	0	0	0	1	3	0	0	0	0	0	0	0	0	0	5	4
AI-10-49	49806644	C30H22F6N6O5	660.523	0	30	6	22	6	5	0	0	0	0	0	0	0	2	0	0	0	0	0	0	0	5	0	0	6	6
Pracinostat	49855250	C20H30N4O2	358.478	0	20	0	30	4	2	0	0	0	0	0	0	0	0	2	0	0	0	0	0	0	0	0	0	2	2
Deleobuvir	56948249	C34H33BrN6O3	653.568	0	34	0	33	6	3	0	1	0	0	0	0	0	1	2	0	0	0	0	1	0	0	0	0	7	5
AZ-11713908	57390958	C27H32N4O3S2	524.698	0	27	0	32	4	3	0	0	2	0	0	0	0	0	1	0	0	0	0	0	0	1	0	0	5	4
Samatasvir	58310140	C47H48N8O6S2	885.064	0	47	0	48	8	6	0	0	2	0	0	0	0	4	2	0	0	0	0	0	2	0	0	0	9	7
Odalasvir	71474517	C60H72N8O6	1001.26	0	60	0	72	8	6	0	0	0	0	0	0	0	4	2	0	0	0	0	0	2	0	0	0	10	6
Nemorexant	91801202	C23H23ClN6O2	450.921	0	23	0	23	6	2	0	0	0	1	0	0	0	1	1	0	0	0	0	0	0	1	0	0	5	4
FUBIMINA	124519316	C23H21FN2O	360.424	0	23	1	21	2	1	0	0	0	0	0	0	0	0	1	0	0	0	1	0	0	0	0	0	4	4
